# DeePosit: an AI-based tool for detecting mouse urine and fecal depositions from thermal video clips of behavioral experiments

**DOI:** 10.1101/2024.06.24.600419

**Authors:** David Peles, Shai Netser, Natalie Ray, Taghreed Suliman, Shlomo Wagner

## Abstract

In many mammals, including rodents, social interactions are often accompanied by active urination (micturition), which is considered a mechanism for spatial scent marking. Urine and fecal deposits contain a variety of chemosensory signals that convey information about the individual’s identity, genetic strain, social rank, and physiological or hormonal state. Furthermore, scent marking has been shown to be influenced by the social context and by the individual’s internal state and experience. Therefore, analyzing scent-marking behavior during social interactions can provide valuable insight into the structure of mammalian social interactions in health and disease. However, conducting such analyses has been hindered by several technical challenges. For example, the widely used void spot assay lacks temporal resolution and is prone to artifacts, such as urine smearing. To solve these issues, recent studies employed thermal imaging for the spatio-temporal analysis of urination activity. However, this method involved manual analysis, which is time-consuming and susceptible to observer bias. Moreover, defecation activity was hardly analyzed by previous studies. In the present study, we integrate thermal imaging with an open-source algorithm based on a transformer-based video classifier for automatic detection and classification of urine and fecal deposits made by male and female mice during various social behavior assays. Our results reveal distinct dynamics of urination and defecation in a test-, strain- and sex-dependent manner, indicating two separate processes of scent marking in mice. We validate this algorithm, termed by us DeePosit, and show that its accuracy is comparable to that of a human annotator and that it is efficient in various setups and conditions. Thus, the method and tools introduced here enable efficient and unbiased automatic spatio-temporal analysis of scent marking behavior in the context of behavioral experiments in small rodents.
