## Supplementary material for "DeePosit: an AI-based tool for detecting mouse urine and fecal depositions from thermal video clips of behavioral experiments": Full Statistics Data for Figures: Fig1.xls

### Sheet: SP_WtMale
Field	Value	Statistical_Significance_Symbol
mean Social Time	133.79
median Social Time	140.333
std Social Time	56.3792
Sample Size Social Time	36
mean Object Time	73.3704
median Object Time	66.05
std Object Time	32.9214
Sample Size Object Time	36
mean Social Short Bouts	39.1046
median Social Short Bouts	36.5
std Social Short Bouts	20.8881
Sample Size Social Short Bouts	36
mean Object Short Bouts	30.6611
median Object Short Bouts	27.5333
std Object Short Bouts	12.5424
Sample Size Object Short Bouts	36
mean Social Long Bouts	89.9991
median Social Long Bouts	86.1333
std Social Long Bouts	58.8065
Sample Size Social Long Bouts	36
mean Object Long Bouts	39.4778
median Object Long Bouts	36.75
std Object Long Bouts	31.2115
Sample Size Object Long Bouts	36
pVal (ranksum) Social Time vs Object Time	1.95213e-06	***
z_statistic Social Time vs Object Time	4.75832
ranksum_statistic Social Time vs Object Time	1737
pVal (ranksum) Social Short Bouts vs Object Short Bouts	0.094433	#
z_statistic Social Short Bouts vs Object Short Bouts	1.67246
ranksum_statistic Social Short Bouts vs Object Short Bouts	1463
pVal (ranksum) Social Long Bouts vs Object Long Bouts	0.000103383	***
z_statistic Social Long Bouts vs Object Long Bouts	3.88251
ranksum_statistic Social Long Bouts vs Object Long Bouts	1659

### Sheet: SP_WtFemale
Field	Value	Statistical_Significance_Symbol
mean Social Time	134.003
median Social Time	136.3
std Social Time	41.7176
Sample Size Social Time	35
mean Object Time	72.6524
median Object Time	72.9333
std Object Time	30.2896
Sample Size Object Time	35
mean Social Short Bouts	35.1933
median Social Short Bouts	32.5333
std Social Short Bouts	19.6138
Sample Size Social Short Bouts	35
mean Object Short Bouts	29.4143
median Object Short Bouts	31.2
std Object Short Bouts	13.8174
Sample Size Object Short Bouts	35
mean Social Long Bouts	95.6133
median Social Long Bouts	97.4333
std Social Long Bouts	46.3069
Sample Size Social Long Bouts	35
mean Object Long Bouts	42.3714
median Object Long Bouts	39.8667
std Object Long Bouts	29.7613
Sample Size Object Long Bouts	35
pVal (ranksum) Social Time vs Object Time	1.49954e-08	***
z_statistic Social Time vs Object Time	5.66162
ranksum_statistic Social Time vs Object Time	1725
pVal (ranksum) Social Short Bouts vs Object Short Bouts	0.295837
z_statistic Social Short Bouts vs Object Short Bouts	1.0454
ranksum_statistic Social Short Bouts vs Object Short Bouts	1332
pVal (ranksum) Social Long Bouts vs Object Long Bouts	9.6547e-07	***
z_statistic Social Long Bouts vs Object Long Bouts	4.89855
ranksum_statistic Social Long Bouts vs Object Long Bouts	1660

### Sheet: SxP_WtMale
Field	Value	Statistical_Significance_Symbol
mean Female Time	125.584
median Female Time	125.917
std Female Time	33.5729
Sample Size Female Time	36
mean Male Time	90.7639
median Male Time	83.4667
std Male Time	35.5636
Sample Size Male Time	36
mean Female Short Bouts	26.8741
median Female Short Bouts	26.9
std Female Short Bouts	12.8275
Sample Size Female Short Bouts	36
mean Male Short Bouts	28.5935
median Male Short Bouts	30.3833
std Male Short Bouts	10.001
Sample Size Male Short Bouts	36
mean Female Long Bouts	96.3787
median Female Long Bouts	92.6667
std Female Long Bouts	40.3104
Sample Size Female Long Bouts	36
mean Male Long Bouts	59.8889
median Male Long Bouts	54
std Male Long Bouts	37.0696
Sample Size Male Long Bouts	36
pVal (ranksum) Female Time vs Male Time	7.89938e-05	***
z_statistic Female Time vs Male Time	3.94743
ranksum_statistic Female Time vs Male Time	1665
pVal (ranksum) Female Short Bouts vs Male Short Bouts	0.453888
z_statistic Female Short Bouts vs Male Short Bouts	-0.748948
ranksum_statistic Female Short Bouts vs Male Short Bouts	1247
pVal (ranksum) Female Long Bouts vs Male Long Bouts	0.000172565	***
z_statistic Female Long Bouts vs Male Long Bouts	3.75612
ranksum_statistic Female Long Bouts vs Male Long Bouts	1648

### Sheet: SxP_WtFemale
Field	Value	Statistical_Significance_Symbol
mean Female Time	93.9324
median Female Time	91.7667
std Female Time	39.2384
Sample Size Female Time	35
mean Male Time	91.579
median Male Time	95.0333
std Male Time	41.1768
Sample Size Male Time	35
mean Female Short Bouts	33.7552
median Female Short Bouts	33.1667
std Female Short Bouts	15.4655
Sample Size Female Short Bouts	35
mean Male Short Bouts	35.5695
median Male Short Bouts	34.6
std Male Short Bouts	16.2681
Sample Size Male Short Bouts	35
mean Female Long Bouts	58.98
median Female Long Bouts	52.7
std Female Long Bouts	42.6175
Sample Size Female Long Bouts	35
mean Male Long Bouts	53.9648
median Male Long Bouts	53.7333
std Male Long Bouts	44.0949
Sample Size Male Long Bouts	35
pVal (ranksum) Female Time vs Male Time	0.897193
z_statistic Female Time vs Male Time	0.129208
ranksum_statistic Female Time vs Male Time	1254
pVal (ranksum) Female Short Bouts vs Male Short Bouts	0.796087
z_statistic Female Short Bouts vs Male Short Bouts	-0.258414
ranksum_statistic Female Short Bouts vs Male Short Bouts	1220
pVal (ranksum) Female Long Bouts vs Male Long Bouts	0.650633
z_statistic Female Long Bouts vs Male Long Bouts	0.452883
ranksum_statistic Female Long Bouts vs Male Long Bouts	1281.5

### Sheet: ESP_WtMale
Field	Value	Statistical_Significance_Symbol
mean Stressed Time	145.699
median Stressed Time	148.4
std Stressed Time	44.7413
Sample Size Stressed Time	36
mean Naive Time	86.3194
median Naive Time	81.5333
std Naive Time	35.7882
Sample Size Naive Time	36
mean Stressed Short Bouts	24.5398
median Stressed Short Bouts	21.4167
std Stressed Short Bouts	14.8357
Sample Size Stressed Short Bouts	36
mean Naive Short Bouts	25.5259
median Naive Short Bouts	24.2
std Naive Short Bouts	12.97
Sample Size Naive Short Bouts	36
mean Stressed Long Bouts	112.511
median Stressed Long Bouts	103.983
std Stressed Long Bouts	51.4037
Sample Size Stressed Long Bouts	36
mean Naieve Long Bouts	59.4926
median Naieve Long Bouts	50.9167
std Naieve Long Bouts	38.7386
Sample Size Naieve Long Bouts	36
pVal (ranksum) Stressed Time vs Naive Time	4.94042e-07	***
z_statistic Stressed Time vs Naive Time	5.02861
ranksum_statistic Stressed Time vs Naive Time	1761
pVal (ranksum) Stressed Short Bouts vs Naive Short Bouts	0.509989
z_statistic Stressed Short Bouts vs Naive Short Bouts	-0.658855
ranksum_statistic Stressed Short Bouts vs Naive Short Bouts	1255
pVal (ranksum) Stressed Long Bouts vs Naieve Long Bouts	6.99996e-06	***
z_statistic Stressed Long Bouts vs Naieve Long Bouts	4.49369
ranksum_statistic Stressed Long Bouts vs Naieve Long Bouts	1713.5

### Sheet: ESP_WtFemale
Field	Value	Statistical_Significance_Symbol
mean Stressed Time	139.653
median Stressed Time	140.9
std Stressed Time	43.5581
Sample Size Stressed Time	35
mean Naive Time	74.1181
median Naive Time	82.6
std Naive Time	33.9868
Sample Size Naive Time	35
mean Stressed Short Bouts	29.8305
median Stressed Short Bouts	28
std Stressed Short Bouts	15.9426
Sample Size Stressed Short Bouts	35
mean Naive Short Bouts	27.6305
median Naive Short Bouts	28.8333
std Naive Short Bouts	13.2753
Sample Size Naive Short Bouts	35
mean Stressed Long Bouts	105.876
median Stressed Long Bouts	111.133
std Stressed Long Bouts	47.3796
Sample Size Stressed Long Bouts	35
mean Naieve Long Bouts	45.5143
median Naieve Long Bouts	44.7333
std Naieve Long Bouts	31.1046
Sample Size Naieve Long Bouts	35
pVal (ranksum) Stressed Time vs Naive Time	1.13909e-08	***
z_statistic Stressed Time vs Naive Time	5.7086
ranksum_statistic Stressed Time vs Naive Time	1729
pVal (ranksum) Stressed Short Bouts vs Naive Short Bouts	0.769022
z_statistic Stressed Short Bouts vs Naive Short Bouts	0.293655
ranksum_statistic Stressed Short Bouts vs Naive Short Bouts	1268
pVal (ranksum) Stressed Long Bouts vs Naieve Long Bouts	2.19975e-07	***
z_statistic Stressed Long Bouts vs Naieve Long Bouts	5.18161
ranksum_statistic Stressed Long Bouts vs Naieve Long Bouts	1684
