## Supplementary material for "DeePosit: an AI-based tool for detecting mouse urine and fecal depositions from thermal video clips of behavioral experiments": Full Statistics Data for Figures: Fig2a_UrineAccuracyVsPeriod_CD1.xls

### Sheet: Sheet1
Field	Value
mean Hab 1-5	0.880878
median Hab 1-5	0.914286
std Hab 1-5	0.147484
Sample Size (mice with no detections ignored)Hab 1-5	13
mean Hab 6-10	0.943182
median Hab 6-10	1
std Hab 6-10	0.160706
Sample Size (mice with no detections ignored)Hab 6-10	8
mean Hab 11-14	0.838664
median Hab 11-14	0.888889
std Hab 11-14	0.150906
Sample Size (mice with no detections ignored)Hab 11-14	9
mean Trial 1-4	0.882704
median Trial 1-4	0.979592
std Trial 1-4	0.144348
Sample Size (mice with no detections ignored)Trial 1-4	33
pVal (ranksum) Hab 1-5 vs Hab 6-10	0.0460763
ranksum_statistic Hab 1-5 vs Hab 6-10	117
FDR Hab 1-5 vs Hab 6-10	0.185207
pVal (ranksum) Hab 1-5 vs Hab 11-14	0.540072
ranksum_statistic Hab 1-5 vs Hab 11-14	159
FDR Hab 1-5 vs Hab 11-14	0.648086
pVal (ranksum) Hab 1-5 vs Trial 1-4	0.732531
ranksum_statistic Hab 1-5 vs Trial 1-4	291.5
FDR Hab 1-5 vs Trial 1-4	0.732531
pVal (ranksum) Hab 6-10 vs Hab 11-14	0.0728095
ranksum_statistic Hab 6-10 vs Hab 11-14	88.5
FDR Hab 6-10 vs Hab 11-14	0.185207
pVal (ranksum) Hab 6-10 vs Trial 1-4	0.0926035
ranksum_statistic Hab 6-10 vs Trial 1-4	215.5
FDR Hab 6-10 vs Trial 1-4	0.185207
pVal (ranksum) Hab 11-14 vs Trial 1-4	0.361913
ranksum_statistic Hab 11-14 vs Trial 1-4	164.5
FDR Hab 11-14 vs Trial 1-4	0.54287
