## Supplementary material for "DeePosit: an AI-based tool for detecting mouse urine and fecal depositions from thermal video clips of behavioral experiments": Full Statistics Data for Figures: Fig2b_FecesAccuracyVsPeriod_CD1.xls

### Sheet: Sheet1
Field	Value
mean Hab 1-5	0.932434
median Hab 1-5	1
std Hab 1-5	0.110171
Sample Size (mice with no detections ignored)Hab 1-5	44
mean Hab 6-10	0.954321
median Hab 6-10	1
std Hab 6-10	0.109763
Sample Size (mice with no detections ignored)Hab 6-10	36
mean Hab 11-14	0.95671
median Hab 11-14	1
std Hab 11-14	0.119264
Sample Size (mice with no detections ignored)Hab 11-14	33
mean Trial 1-4	0.909091
median Trial 1-4	1
std Trial 1-4	0.1557
Sample Size (mice with no detections ignored)Trial 1-4	11
pVal (ranksum) Hab 1-5 vs Hab 6-10	0.0399004
ranksum_statistic Hab 1-5 vs Hab 6-10	1607
FDR Hab 1-5 vs Hab 6-10	0.119701
pVal (ranksum) Hab 1-5 vs Hab 11-14	0.0135937
ranksum_statistic Hab 1-5 vs Hab 11-14	1521.5
FDR Hab 1-5 vs Hab 11-14	0.0815622
pVal (ranksum) Hab 1-5 vs Trial 1-4	0.712466
ranksum_statistic Hab 1-5 vs Trial 1-4	1216
FDR Hab 1-5 vs Trial 1-4	0.712466
pVal (ranksum) Hab 6-10 vs Hab 11-14	0.687126
ranksum_statistic Hab 6-10 vs Hab 11-14	1239
FDR Hab 6-10 vs Hab 11-14	0.712466
pVal (ranksum) Hab 6-10 vs Trial 1-4	0.388265
ranksum_statistic Hab 6-10 vs Trial 1-4	888
FDR Hab 6-10 vs Trial 1-4	0.582398
pVal (ranksum) Hab 11-14 vs Trial 1-4	0.276293
ranksum_statistic Hab 11-14 vs Trial 1-4	768.5
FDR Hab 11-14 vs Trial 1-4	0.552585
