## Supplementary material for "DeePosit: an AI-based tool for detecting mouse urine and fecal depositions from thermal video clips of behavioral experiments": Full Statistics Data for Figures: Fig2c_F1AcrossExperiments_CD1.xls

### Sheet: Sheet1
Field	Value
mean Urine-SP	0.775184
median Urine-SP	0.75
std Urine-SP	0.171723
Sample Size (mice with no detections ignored)Urine-SP	9
mean Urine-SxP	0.909772
median Urine-SxP	0.945736
std Urine-SxP	0.104778
Sample Size (mice with no detections ignored)Urine-SxP	13
mean Urine-ESP	0.879229
median Urine-ESP	0.910891
std Urine-ESP	0.0876501
Sample Size (mice with no detections ignored)Urine-ESP	9
mean Feces-SP	0.886111
median Feces-SP	0.923077
std Feces-SP	0.134644
Sample Size (mice with no detections ignored)Feces-SP	15
mean Feces-SxP	0.883505
median Feces-SxP	0.909091
std Feces-SxP	0.105719
Sample Size (mice with no detections ignored)Feces-SxP	14
mean Feces-ESP	0.89487
median Feces-ESP	0.935223
std Feces-ESP	0.156706
Sample Size (mice with no detections ignored)Feces-ESP	14
pVal (ranksum) Urine-SP vs Urine-SxP	0.0404705
ranksum_statistic Urine-SP vs Urine-SxP	72.5
FDR Urine-SP vs Urine-SxP	0.242823
pVal (ranksum) Urine-SP vs Urine-ESP	0.230399
ranksum_statistic Urine-SP vs Urine-ESP	71.5
FDR Urine-SP vs Urine-ESP	0.625567
pVal (ranksum) Urine-SxP vs Urine-ESP	0.347106
ranksum_statistic Urine-SxP vs Urine-ESP	164
FDR Urine-SxP vs Urine-ESP	0.625567
pVal (ranksum) Feces-SP vs Feces-SxP	0.673177
ranksum_statistic Feces-SP vs Feces-SxP	235
FDR Feces-SP vs Feces-SxP	0.807813
pVal (ranksum) Feces-SP vs Feces-ESP	0.893523
ranksum_statistic Feces-SP vs Feces-ESP	221.5
FDR Feces-SP vs Feces-ESP	0.893523
pVal (ranksum) Feces-SxP vs Feces-ESP	0.417045
ranksum_statistic Feces-SxP vs Feces-ESP	185
FDR Feces-SxP vs Feces-ESP	0.625567
