## Supplementary material for "DeePosit: an AI-based tool for detecting mouse urine and fecal depositions from thermal video clips of behavioral experiments": Full Statistics Data for Figures: Fig2e_F1AcrossSpace.xls

### Sheet: Sheet1
Field	Value
mean Urine-Left	0.877309
median Urine-Left	0.905983
std Urine-Left	0.123927
Sample Size (mice with no detections ignored)Urine-Left	20
mean Urine-Middle	0.918652
median Urine-Middle	1
std Urine-Middle	0.141909
Sample Size (mice with no detections ignored)Urine-Middle	21
mean Urine-Right	0.852705
median Urine-Right	0.918919
std Urine-Right	0.168376
Sample Size (mice with no detections ignored)Urine-Right	27
mean Feces-Left	0.916685
median Feces-Left	1
std Feces-Left	0.149942
Sample Size (mice with no detections ignored)Feces-Left	34
mean Feces-Middle	0.928821
median Feces-Middle	1
std Feces-Middle	0.118213
Sample Size (mice with no detections ignored)Feces-Middle	35
mean Feces-Right	0.910429
median Feces-Right	1
std Feces-Right	0.140794
Sample Size (mice with no detections ignored)Feces-Right	36
pVal (ranksum) Urine-Left vs Urine-Middle	0.0931213
ranksum_statistic Urine-Left vs Urine-Middle	359
FDR Urine-Left vs Urine-Middle	0.279364
pVal (ranksum) Urine-Left vs Urine-Right	0.877704
ranksum_statistic Urine-Left vs Urine-Right	487.5
FDR Urine-Left vs Urine-Right	0.877704
pVal (ranksum) Urine-Middle vs Urine-Right	0.0735408
ranksum_statistic Urine-Middle vs Urine-Right	595.5
FDR Urine-Middle vs Urine-Right	0.279364
pVal (ranksum) Feces-Left vs Feces-Middle	0.81321
ranksum_statistic Feces-Left vs Feces-Middle	1173
FDR Feces-Left vs Feces-Middle	0.877704
pVal (ranksum) Feces-Left vs Feces-Right	0.729464
ranksum_statistic Feces-Left vs Feces-Right	1233
FDR Feces-Left vs Feces-Right	0.877704
pVal (ranksum) Feces-Middle vs Feces-Right	0.548172
ranksum_statistic Feces-Middle vs Feces-Right	1305
FDR Feces-Middle vs Feces-Right	0.877704
