## Supplementary material for "DeePosit: an AI-based tool for detecting mouse urine and fecal depositions from thermal video clips of behavioral experiments": Full Statistics Data for Figures: Fig4Sup2_Sides_Area_CD1.xls

### Sheet: SP_WtMales
Field	Value	Statistical_Significance_Symbol
mean Urine Social	0.407273
median Urine Social	0.314711
std Urine Social	0.368455
Sample Size Urine Social	10
mean Urine Object	0.440595
median Urine Object	0.24595
std Urine Object	0.540977
Sample Size Urine Object	10
mean Feces Social	0.10843
median Feces Social	0.119008
std Feces Social	0.0798485
Sample Size Feces Social	6
mean Feces Object	0.0167493
median Feces Object	0
std Feces Object	0.0410273
Sample Size Feces Object	6
pVal (ranksum) Urine Social vs Urine Object	0.675273
z_statistic Urine Social vs Urine Object	0.418923
ranksum_statistic Urine Social vs Urine Object	111
pVal (ranksum) Feces Social vs Feces Object	0.0411255	*
ranksum_statistic Feces Social vs Feces Object	51.5

### Sheet: SP_WtFemales
Field	Value	Statistical_Significance_Symbol
mean Urine Social	0.321322
median Urine Social	0.238017
std Urine Social	0.30241
Sample Size Urine Social	4
mean Urine Object	0.0766942
median Urine Object	0
std Urine Object	0.153388
Sample Size Urine Object	4
mean Feces Social	0.0489256
median Feces Social	0.0396694
std Feces Social	0.0509849
Sample Size Feces Social	4
mean Feces Object	0.0304132
median Feces Object	0
std Feces Object	0.0608264
Sample Size Feces Object	4
pVal (ranksum) Urine Social vs Urine Object	0.0857143	#
ranksum_statistic Urine Social vs Urine Object	24
pVal (ranksum) Feces Social vs Feces Object	0.485714
ranksum_statistic Feces Social vs Feces Object	20.5

### Sheet: SxP_WtMales
Field	Value	Statistical_Significance_Symbol
mean Urine Female	0.57168
median Urine Female	0.446942
std Urine Female	0.719592
Sample Size Urine Female	24
mean Urine Male	0.483306
median Urine Male	0.349091
std Urine Male	0.494754
Sample Size Urine Male	24
mean Feces Female	0.087994
median Feces Female	0.100496
std Feces Female	0.0859166
Sample Size Feces Female	11
mean Feces Male	0.0952066
median Feces Male	0
std Feces Male	0.150962
Sample Size Feces Male	11
pVal (ranksum) Urine Female vs Urine Male	0.925328
z_statistic Urine Female vs Urine Male	-0.093724
ranksum_statistic Urine Female vs Urine Male	583
pVal (ranksum) Feces Female vs Feces Male	0.730261
z_statistic Feces Female vs Feces Male	0.344779
ranksum_statistic Feces Female vs Feces Male	132

### Sheet: SxP_WtFemales
Field	Value	Statistical_Significance_Symbol
mean Urine Female	0.116364
median Urine Female	0.0317355
std Urine Female	0.188438
Sample Size Urine Female	9
mean Urine Male	0.496015
median Urine Male	0.581818
std Urine Male	0.421997
Sample Size Urine Male	9
mean Feces Female	0.0440771
median Feces Female	0
std Feces Female	0.0763438
Sample Size Feces Female	3
mean Feces Male	0.042314
median Feces Male	0.0317355
std Feces Male	0.0484768
Sample Size Feces Male	3
pVal (ranksum) Urine Female vs Urine Male	0.102468
ranksum_statistic Urine Female vs Urine Male	67
pVal (ranksum) Feces Female vs Feces Male	1
ranksum_statistic Feces Female vs Feces Male	10

### Sheet: ESP_WtMales
Field	Value	Statistical_Significance_Symbol
mean Urine Stressed	0.642489
median Urine Stressed	0.206281
std Urine Stressed	0.748582
Sample Size Urine Stressed	17
mean Urine Naive	0.806767
median Urine Naive	0.534215
std Urine Naive	0.893462
Sample Size Urine Naive	17
mean Feces Stressed	0.10843
median Feces Stressed	0.0555372
std Feces Stressed	0.146647
Sample Size Feces Stressed	6
mean Feces Naive	0.10843
median Feces Naive	0.0661157
std Feces Naive	0.109361
Sample Size Feces Naive	6
pVal (ranksum) Urine Stressed vs Urine Naive	0.406423
z_statistic Urine Stressed vs Urine Naive	-0.830204
ranksum_statistic Urine Stressed vs Urine Naive	273
pVal (ranksum) Feces Stressed vs Feces Naive	0.705628
ranksum_statistic Feces Stressed vs Feces Naive	36.5

### Sheet: ESP_WtFemales
Field	Value	Statistical_Significance_Symbol
mean Urine Stressed	0.380071
median Urine Stressed	0.111074
std Urine Stressed	0.473001
Sample Size Urine Stressed	7
mean Urine Naive	0.476033
median Urine Naive	0.534215
std Urine Naive	0.43247
Sample Size Urine Naive	7
mean Feces Stressed	0.071405
median Feces Stressed	0.0793388
std Feces Stressed	0.0533315
Sample Size Feces Stressed	4
mean Feces Naive	0.0119008
median Feces Naive	0
std Feces Naive	0.0238017
Sample Size Feces Naive	4
pVal (ranksum) Urine Stressed vs Urine Naive	0.708625
ranksum_statistic Urine Stressed vs Urine Naive	49
pVal (ranksum) Feces Stressed vs Feces Naive	0.142857
ranksum_statistic Feces Stressed vs Feces Naive	23.5
