## Supplementary material for "DeePosit: an AI-based tool for detecting mouse urine and fecal depositions from thermal video clips of behavioral experiments": Full Statistics Data for Figures: Fig4Sup2_Sides_Rate_CD1.xls

### Sheet: SP_WtMales
Field	Value	Statistical_Significance_Symbol
mean Urine Social	0.525
median Urine Social	0.375
std Urine Social	0.447989
Sample Size Urine Social	10
mean Urine Object	0.325
median Urine Object	0.125
std Urine Object	0.472141
Sample Size Urine Object	10
mean Feces Social	0.208333
median Feces Social	0.25
std Feces Social	0.102062
Sample Size Feces Social	6
mean Feces Object	0.0833333
median Feces Object	0
std Feces Object	0.204124
Sample Size Feces Object	6
pVal (ranksum) Urine Social vs Urine Object	0.198959
z_statistic Urine Social vs Urine Object	1.28452
ranksum_statistic Urine Social vs Urine Object	122
pVal (ranksum) Feces Social vs Feces Object	0.0800866	#
ranksum_statistic Feces Social vs Feces Object	48.5

### Sheet: SP_WtFemales
Field	Value	Statistical_Significance_Symbol
mean Urine Social	1
median Urine Social	1
std Urine Social	0.645497
Sample Size Urine Social	4
mean Urine Object	0.0625
median Urine Object	0
std Urine Object	0.125
Sample Size Urine Object	4
mean Feces Social	0.1875
median Feces Social	0.25
std Feces Social	0.125
Sample Size Feces Social	4
mean Feces Object	0.0625
median Feces Object	0
std Feces Object	0.125
Sample Size Feces Object	4
pVal (ranksum) Urine Social vs Urine Object	0.0571429	#
ranksum_statistic Urine Social vs Urine Object	25.5
pVal (ranksum) Feces Social vs Feces Object	0.485714
ranksum_statistic Feces Social vs Feces Object	22

### Sheet: SxP_WtMales
Field	Value	Statistical_Significance_Symbol
mean Urine Female	0.604167
median Urine Female	0.25
std Urine Female	0.800532
Sample Size Urine Female	24
mean Urine Male	0.614583
median Urine Male	0.375
std Urine Male	0.616702
Sample Size Urine Male	24
mean Feces Female	0.181818
median Feces Female	0.25
std Feces Female	0.161667
Sample Size Feces Female	11
mean Feces Male	0.204545
median Feces Male	0
std Feces Male	0.367733
Sample Size Feces Male	11
pVal (ranksum) Urine Female vs Urine Male	0.520439
z_statistic Urine Female vs Urine Male	-0.642668
ranksum_statistic Urine Female vs Urine Male	557
pVal (ranksum) Feces Female vs Feces Male	0.512358
z_statistic Feces Female vs Feces Male	0.65517
ranksum_statistic Feces Female vs Feces Male	136

### Sheet: SxP_WtFemales
Field	Value	Statistical_Significance_Symbol
mean Urine Female	0.222222
median Urine Female	0.25
std Urine Female	0.263523
Sample Size Urine Female	9
mean Urine Male	0.472222
median Urine Male	0.5
std Urine Male	0.458333
Sample Size Urine Male	9
mean Feces Female	0.0833333
median Feces Female	0
std Feces Female	0.144338
Sample Size Feces Female	3
mean Feces Male	0.166667
median Feces Male	0.25
std Feces Male	0.144338
Sample Size Feces Male	3
pVal (ranksum) Urine Female vs Urine Male	0.274373
ranksum_statistic Urine Female vs Urine Male	73
pVal (ranksum) Feces Female vs Feces Male	1
ranksum_statistic Feces Female vs Feces Male	9

### Sheet: ESP_WtMales
Field	Value	Statistical_Significance_Symbol
mean Urine Stressed	0.941176
median Urine Stressed	0.5
std Urine Stressed	1.16769
Sample Size Urine Stressed	17
mean Urine Naive	0.735294
median Urine Naive	0.5
std Urine Naive	0.634125
Sample Size Urine Naive	17
mean Feces Stressed	0.208333
median Feces Stressed	0.125
std Feces Stressed	0.292261
Sample Size Feces Stressed	6
mean Feces Naive	0.291667
median Feces Naive	0.25
std Feces Naive	0.188193
Sample Size Feces Naive	6
pVal (ranksum) Urine Stressed vs Urine Naive	0.780411
z_statistic Urine Stressed vs Urine Naive	-0.278783
ranksum_statistic Urine Stressed vs Urine Naive	289
pVal (ranksum) Feces Stressed vs Feces Naive	0.471861
ranksum_statistic Feces Stressed vs Feces Naive	33.5

### Sheet: ESP_WtFemales
Field	Value	Statistical_Significance_Symbol
mean Urine Stressed	0.785714
median Urine Stressed	0.75
std Urine Stressed	0.727847
Sample Size Urine Stressed	7
mean Urine Naive	0.785714
median Urine Naive	1
std Urine Naive	0.698638
Sample Size Urine Naive	7
mean Feces Stressed	0.3125
median Feces Stressed	0.25
std Feces Stressed	0.314576
Sample Size Feces Stressed	4
mean Feces Naive	0.0625
median Feces Naive	0
std Feces Naive	0.125
Sample Size Feces Naive	4
pVal (ranksum) Urine Stressed vs Urine Naive	0.884615
ranksum_statistic Urine Stressed vs Urine Naive	51
pVal (ranksum) Feces Stressed vs Feces Naive	0.371429
ranksum_statistic Feces Stressed vs Feces Naive	22.5
