## Supplementary material for "DeePosit: an AI-based tool for detecting mouse urine and fecal depositions from thermal video clips of behavioral experiments": Full Statistics Data for Figures: Fig5_Hab_vs_trial_rate_C57_4min.xls

### Sheet: SP_WtMales
Field	Value	Statistical_Significance_Symbol
mean Urine Habituation min 1-4	0.208333
median Urine Habituation min 1-4	0.25
std Urine Habituation min 1-4	0.102062
Sample Size Urine Habituation min 1-4	6
mean Urine Habituation min 11-14	0
median Urine Habituation min 11-14	0
std Urine Habituation min 11-14	0
Sample Size Urine Habituation min 11-14	6
mean Urine Trial min 1-4	0.0833333
median Urine Trial min 1-4	0
std Urine Trial min 1-4	0.129099
Sample Size Urine Trial min 1-4	6
mean Feces Habituation min 1-4	0.357143
median Feces Habituation min 1-4	0.25
std Feces Habituation min 1-4	0.404587
Sample Size Feces Habituation min 1-4	7
mean Feces Habituation min 11-14	0
median Feces Habituation min 11-14	0
std Feces Habituation min 11-14	0
Sample Size Feces Habituation min 11-14	7
mean Feces Trial min 1-4	0.428571
median Feces Trial min 1-4	0.25
std Feces Trial min 1-4	0.472456
Sample Size Feces Trial min 1-4	7
pVal (ranksum) Urine Habituation min 1-4 vs Urine Habituation min 11-14	0.0151515	*
ranksum_statistic Urine Habituation min 1-4 vs Urine Habituation min 11-14	54
pVal (ranksum) Urine Habituation min 1-4 vs Urine Trial min 1-4	0.242424
ranksum_statistic Urine Habituation min 1-4 vs Urine Trial min 1-4	48
pVal (ranksum) Urine Habituation min 11-14 vs Urine Trial min 1-4	0.454545
ranksum_statistic Urine Habituation min 11-14 vs Urine Trial min 1-4	33
pVal (ranksum) Feces Habituation min 1-4 vs Feces Habituation min 11-14	0.0699301	#
ranksum_statistic Feces Habituation min 1-4 vs Feces Habituation min 11-14	66.5
pVal (ranksum) Feces Habituation min 1-4 vs Feces Trial min 1-4	0.886364
ranksum_statistic Feces Habituation min 1-4 vs Feces Trial min 1-4	50.5
pVal (ranksum) Feces Habituation min 11-14 vs Feces Trial min 1-4	0.0699301	#
ranksum_statistic Feces Habituation min 11-14 vs Feces Trial min 1-4	38.5

### Sheet: SxP_WtMales
Field	Value	Statistical_Significance_Symbol
mean Urine Habituation min 1-4	0.458333
median Urine Habituation min 1-4	0.25
std Urine Habituation min 1-4	0.33229
Sample Size Urine Habituation min 1-4	6
mean Urine Habituation min 11-14	0
median Urine Habituation min 11-14	0
std Urine Habituation min 11-14	0
Sample Size Urine Habituation min 11-14	6
mean Urine Trial min 1-4	0.0416667
median Urine Trial min 1-4	0
std Urine Trial min 1-4	0.102062
Sample Size Urine Trial min 1-4	6
mean Feces Habituation min 1-4	0.833333
median Feces Habituation min 1-4	0.75
std Feces Habituation min 1-4	0.544862
Sample Size Feces Habituation min 1-4	9
mean Feces Habituation min 11-14	0.0277778
median Feces Habituation min 11-14	0
std Feces Habituation min 11-14	0.0833333
Sample Size Feces Habituation min 11-14	9
mean Feces Trial min 1-4	0.111111
median Feces Trial min 1-4	0
std Feces Trial min 1-4	0.131762
Sample Size Feces Trial min 1-4	9
pVal (ranksum) Urine Habituation min 1-4 vs Urine Habituation min 11-14	0.0021645	**
ranksum_statistic Urine Habituation min 1-4 vs Urine Habituation min 11-14	57
pVal (ranksum) Urine Habituation min 1-4 vs Urine Trial min 1-4	0.0108225	*
ranksum_statistic Urine Habituation min 1-4 vs Urine Trial min 1-4	55
pVal (ranksum) Urine Habituation min 11-14 vs Urine Trial min 1-4	1
ranksum_statistic Urine Habituation min 11-14 vs Urine Trial min 1-4	36
pVal (ranksum) Feces Habituation min 1-4 vs Feces Habituation min 11-14	0.000164541	***
ranksum_statistic Feces Habituation min 1-4 vs Feces Habituation min 11-14	124.5
pVal (ranksum) Feces Habituation min 1-4 vs Feces Trial min 1-4	0.00143974	**
ranksum_statistic Feces Habituation min 1-4 vs Feces Trial min 1-4	120
pVal (ranksum) Feces Habituation min 11-14 vs Feces Trial min 1-4	0.294118
ranksum_statistic Feces Habituation min 11-14 vs Feces Trial min 1-4	72
