## Supplementary material for "DeePosit: an AI-based tool for detecting mouse urine and fecal depositions from thermal video clips of behavioral experiments": Full Statistics Data for Figures: Fig5_Hab_vs_trial_rate_CD1_4min.xls

### Sheet: SP_WtMales
Field	Value	Statistical_Significance_Symbol
mean Urine Habituation min 1-4	0.115385
median Urine Habituation min 1-4	0
std Urine Habituation min 1-4	0.28165
Sample Size Urine Habituation min 1-4	13
mean Urine Habituation min 11-14	0.307692
median Urine Habituation min 11-14	0
std Urine Habituation min 11-14	0.551077
Sample Size Urine Habituation min 11-14	13
mean Urine Trial min 1-4	0.653846
median Urine Trial min 1-4	0.5
std Urine Trial min 1-4	0.608434
Sample Size Urine Trial min 1-4	13
mean Feces Habituation min 1-4	0.904762
median Feces Habituation min 1-4	0.75
std Feces Habituation min 1-4	0.654199
Sample Size Feces Habituation min 1-4	21
mean Feces Habituation min 11-14	0.214286
median Feces Habituation min 11-14	0.25
std Feces Habituation min 11-14	0.227565
Sample Size Feces Habituation min 11-14	21
mean Feces Trial min 1-4	0.0833333
median Feces Trial min 1-4	0
std Feces Trial min 1-4	0.144338
Sample Size Feces Trial min 1-4	21
pVal (ranksum) Urine Habituation min 1-4 vs Urine Habituation min 11-14	0.203198
z_statistic Urine Habituation min 1-4 vs Urine Habituation min 11-14	-1.27249
ranksum_statistic Urine Habituation min 1-4 vs Urine Habituation min 11-14	154
pVal (ranksum) Urine Habituation min 1-4 vs Urine Trial min 1-4	0.00504966	**
z_statistic Urine Habituation min 1-4 vs Urine Trial min 1-4	-2.80385
ranksum_statistic Urine Habituation min 1-4 vs Urine Trial min 1-4	124
pVal (ranksum) Urine Habituation min 11-14 vs Urine Trial min 1-4	0.0630427	#
z_statistic Urine Habituation min 11-14 vs Urine Trial min 1-4	-1.85889
ranksum_statistic Urine Habituation min 11-14 vs Urine Trial min 1-4	140
pVal (ranksum) Feces Habituation min 1-4 vs Feces Habituation min 11-14	0.000240834	***
z_statistic Feces Habituation min 1-4 vs Feces Habituation min 11-14	3.67181
ranksum_statistic Feces Habituation min 1-4 vs Feces Habituation min 11-14	595
pVal (ranksum) Feces Habituation min 1-4 vs Feces Trial min 1-4	6.80203e-06	***
z_statistic Feces Habituation min 1-4 vs Feces Trial min 1-4	4.49979
ranksum_statistic Feces Habituation min 1-4 vs Feces Trial min 1-4	623
pVal (ranksum) Feces Habituation min 11-14 vs Feces Trial min 1-4	0.0414221	*
z_statistic Feces Habituation min 11-14 vs Feces Trial min 1-4	2.03928
ranksum_statistic Feces Habituation min 11-14 vs Feces Trial min 1-4	524

### Sheet: SP_WtFemales
Field	Value	Statistical_Significance_Symbol
mean Urine Habituation min 1-4	0.05
median Urine Habituation min 1-4	0
std Urine Habituation min 1-4	0.111803
Sample Size Urine Habituation min 1-4	5
mean Urine Habituation min 11-14	0.05
median Urine Habituation min 11-14	0
std Urine Habituation min 11-14	0.111803
Sample Size Urine Habituation min 11-14	5
mean Urine Trial min 1-4	0.85
median Urine Trial min 1-4	0.75
std Urine Trial min 1-4	0.80234
Sample Size Urine Trial min 1-4	5
mean Feces Habituation min 1-4	0.722222
median Feces Habituation min 1-4	0.25
std Feces Habituation min 1-4	0.99565
Sample Size Feces Habituation min 1-4	9
mean Feces Habituation min 11-14	0.277778
median Feces Habituation min 11-14	0
std Feces Habituation min 11-14	0.491243
Sample Size Feces Habituation min 11-14	9
mean Feces Trial min 1-4	0.111111
median Feces Trial min 1-4	0
std Feces Trial min 1-4	0.131762
Sample Size Feces Trial min 1-4	9
pVal (ranksum) Urine Habituation min 1-4 vs Urine Habituation min 11-14	1
ranksum_statistic Urine Habituation min 1-4 vs Urine Habituation min 11-14	27.5
pVal (ranksum) Urine Habituation min 1-4 vs Urine Trial min 1-4	0.0873016	#
ranksum_statistic Urine Habituation min 1-4 vs Urine Trial min 1-4	18.5
pVal (ranksum) Urine Habituation min 11-14 vs Urine Trial min 1-4	0.0873016	#
ranksum_statistic Urine Habituation min 11-14 vs Urine Trial min 1-4	18.5
pVal (ranksum) Feces Habituation min 1-4 vs Feces Habituation min 11-14	0.428137
ranksum_statistic Feces Habituation min 1-4 vs Feces Habituation min 11-14	94
pVal (ranksum) Feces Habituation min 1-4 vs Feces Trial min 1-4	0.272645
ranksum_statistic Feces Habituation min 1-4 vs Feces Trial min 1-4	98
pVal (ranksum) Feces Habituation min 11-14 vs Feces Trial min 1-4	0.792678
ranksum_statistic Feces Habituation min 11-14 vs Feces Trial min 1-4	89.5

### Sheet: SxP_WtMales
Field	Value	Statistical_Significance_Symbol
mean Urine Habituation min 1-4	0.814815
median Urine Habituation min 1-4	0.25
std Urine Habituation min 1-4	1.29086
Sample Size Urine Habituation min 1-4	27
mean Urine Habituation min 11-14	0.175926
median Urine Habituation min 11-14	0
std Urine Habituation min 11-14	0.27574
Sample Size Urine Habituation min 11-14	27
mean Urine Trial min 1-4	1.08333
median Urine Trial min 1-4	0.75
std Urine Trial min 1-4	1.1767
Sample Size Urine Trial min 1-4	27
mean Feces Habituation min 1-4	1.28571
median Feces Habituation min 1-4	1.25
std Feces Habituation min 1-4	0.658682
Sample Size Feces Habituation min 1-4	28
mean Feces Habituation min 11-14	0.25
median Feces Habituation min 11-14	0.25
std Feces Habituation min 11-14	0.272166
Sample Size Feces Habituation min 11-14	28
mean Feces Trial min 1-4	0.151786
median Feces Trial min 1-4	0
std Feces Trial min 1-4	0.299222
Sample Size Feces Trial min 1-4	28
pVal (ranksum) Urine Habituation min 1-4 vs Urine Habituation min 11-14	0.079822	#
z_statistic Urine Habituation min 1-4 vs Urine Habituation min 11-14	1.75172
ranksum_statistic Urine Habituation min 1-4 vs Urine Habituation min 11-14	835
pVal (ranksum) Urine Habituation min 1-4 vs Urine Trial min 1-4	0.0476545	*
z_statistic Urine Habituation min 1-4 vs Urine Trial min 1-4	-1.98044
ranksum_statistic Urine Habituation min 1-4 vs Urine Trial min 1-4	629.5
pVal (ranksum) Urine Habituation min 11-14 vs Urine Trial min 1-4	1.49857e-05	***
z_statistic Urine Habituation min 11-14 vs Urine Trial min 1-4	-4.3289
ranksum_statistic Urine Habituation min 11-14 vs Urine Trial min 1-4	499.5
pVal (ranksum) Feces Habituation min 1-4 vs Feces Habituation min 11-14	8.32978e-08	***
z_statistic Feces Habituation min 1-4 vs Feces Habituation min 11-14	5.35984
ranksum_statistic Feces Habituation min 1-4 vs Feces Habituation min 11-14	1119.5
pVal (ranksum) Feces Habituation min 1-4 vs Feces Trial min 1-4	1.16701e-08	***
z_statistic Feces Habituation min 1-4 vs Feces Trial min 1-4	5.70448
ranksum_statistic Feces Habituation min 1-4 vs Feces Trial min 1-4	1138.5
pVal (ranksum) Feces Habituation min 11-14 vs Feces Trial min 1-4	0.0331073	*
z_statistic Feces Habituation min 11-14 vs Feces Trial min 1-4	2.13078
ranksum_statistic Feces Habituation min 11-14 vs Feces Trial min 1-4	917

### Sheet: SxP_WtFemales
Field	Value	Statistical_Significance_Symbol
mean Urine Habituation min 1-4	0
median Urine Habituation min 1-4	0
std Urine Habituation min 1-4	0
Sample Size Urine Habituation min 1-4	9
mean Urine Habituation min 11-14	0.222222
median Urine Habituation min 11-14	0
std Urine Habituation min 11-14	0.491243
Sample Size Urine Habituation min 11-14	9
mean Urine Trial min 1-4	0.694444
median Urine Trial min 1-4	0.5
std Urine Trial min 1-4	0.370341
Sample Size Urine Trial min 1-4	9
mean Feces Habituation min 1-4	0.946429
median Feces Habituation min 1-4	1.125
std Feces Habituation min 1-4	0.589806
Sample Size Feces Habituation min 1-4	14
mean Feces Habituation min 11-14	0.232143
median Feces Habituation min 11-14	0.25
std Feces Habituation min 11-14	0.182511
Sample Size Feces Habituation min 11-14	14
mean Feces Trial min 1-4	0.0535714
median Feces Trial min 1-4	0
std Feces Trial min 1-4	0.106454
Sample Size Feces Trial min 1-4	14
pVal (ranksum) Urine Habituation min 1-4 vs Urine Habituation min 11-14	0.205882
ranksum_statistic Urine Habituation min 1-4 vs Urine Habituation min 11-14	72
pVal (ranksum) Urine Habituation min 1-4 vs Urine Trial min 1-4	4.11353e-05	***
ranksum_statistic Urine Habituation min 1-4 vs Urine Trial min 1-4	45
pVal (ranksum) Urine Habituation min 11-14 vs Urine Trial min 1-4	0.00287947	**
ranksum_statistic Urine Habituation min 11-14 vs Urine Trial min 1-4	54.5
pVal (ranksum) Feces Habituation min 1-4 vs Feces Habituation min 11-14	0.00227842	**
z_statistic Feces Habituation min 1-4 vs Feces Habituation min 11-14	3.05131
ranksum_statistic Feces Habituation min 1-4 vs Feces Habituation min 11-14	268
pVal (ranksum) Feces Habituation min 1-4 vs Feces Trial min 1-4	4.64943e-05	***
z_statistic Feces Habituation min 1-4 vs Feces Trial min 1-4	4.07258
ranksum_statistic Feces Habituation min 1-4 vs Feces Trial min 1-4	288
pVal (ranksum) Feces Habituation min 11-14 vs Feces Trial min 1-4	0.00649218	**
z_statistic Feces Habituation min 11-14 vs Feces Trial min 1-4	2.72183
ranksum_statistic Feces Habituation min 11-14 vs Feces Trial min 1-4	256.5

### Sheet: ESP_WtMales
Field	Value	Statistical_Significance_Symbol
mean Urine Habituation min 1-4	1.06579
median Urine Habituation min 1-4	0.75
std Urine Habituation min 1-4	1.14517
Sample Size Urine Habituation min 1-4	19
mean Urine Habituation min 11-14	0.263158
median Urine Habituation min 11-14	0.25
std Urine Habituation min 11-14	0.358175
Sample Size Urine Habituation min 11-14	19
mean Urine Trial min 1-4	1.5
median Urine Trial min 1-4	1.25
std Urine Trial min 1-4	1.56791
Sample Size Urine Trial min 1-4	19
mean Feces Habituation min 1-4	1.2381
median Feces Habituation min 1-4	1.25
std Feces Habituation min 1-4	0.695864
Sample Size Feces Habituation min 1-4	21
mean Feces Habituation min 11-14	0.345238
median Feces Habituation min 11-14	0.25
std Feces Habituation min 11-14	0.290217
Sample Size Feces Habituation min 11-14	21
mean Feces Trial min 1-4	0.142857
median Feces Trial min 1-4	0
std Feces Trial min 1-4	0.280306
Sample Size Feces Trial min 1-4	21
pVal (ranksum) Urine Habituation min 1-4 vs Urine Habituation min 11-14	0.0134948	*
z_statistic Urine Habituation min 1-4 vs Urine Habituation min 11-14	2.47044
ranksum_statistic Urine Habituation min 1-4 vs Urine Habituation min 11-14	453
pVal (ranksum) Urine Habituation min 1-4 vs Urine Trial min 1-4	0.427111
z_statistic Urine Habituation min 1-4 vs Urine Trial min 1-4	-0.794145
ranksum_statistic Urine Habituation min 1-4 vs Urine Trial min 1-4	343
pVal (ranksum) Urine Habituation min 11-14 vs Urine Trial min 1-4	0.000356693	***
z_statistic Urine Habituation min 11-14 vs Urine Trial min 1-4	-3.57021
ranksum_statistic Urine Habituation min 11-14 vs Urine Trial min 1-4	250
pVal (ranksum) Feces Habituation min 1-4 vs Feces Habituation min 11-14	0.000113238	***
z_statistic Feces Habituation min 1-4 vs Feces Habituation min 11-14	3.86032
ranksum_statistic Feces Habituation min 1-4 vs Feces Habituation min 11-14	603
pVal (ranksum) Feces Habituation min 1-4 vs Feces Trial min 1-4	2.45156e-06	***
z_statistic Feces Habituation min 1-4 vs Feces Trial min 1-4	4.71212
ranksum_statistic Feces Habituation min 1-4 vs Feces Trial min 1-4	632.5
pVal (ranksum) Feces Habituation min 11-14 vs Feces Trial min 1-4	0.00354539	**
z_statistic Feces Habituation min 11-14 vs Feces Trial min 1-4	2.91601
ranksum_statistic Feces Habituation min 11-14 vs Feces Trial min 1-4	560.5

### Sheet: ESP_WtFemales
Field	Value	Statistical_Significance_Symbol
mean Urine Habituation min 1-4	0.21875
median Urine Habituation min 1-4	0
std Urine Habituation min 1-4	0.525043
Sample Size Urine Habituation min 1-4	8
mean Urine Habituation min 11-14	0.03125
median Urine Habituation min 11-14	0
std Urine Habituation min 11-14	0.0883883
Sample Size Urine Habituation min 11-14	8
mean Urine Trial min 1-4	1.375
median Urine Trial min 1-4	1.125
std Urine Trial min 1-4	1.27475
Sample Size Urine Trial min 1-4	8
mean Feces Habituation min 1-4	0.928571
median Feces Habituation min 1-4	0.875
std Feces Habituation min 1-4	0.862847
Sample Size Feces Habituation min 1-4	14
mean Feces Habituation min 11-14	0.214286
median Feces Habituation min 11-14	0.125
std Feces Habituation min 11-14	0.274863
Sample Size Feces Habituation min 11-14	14
mean Feces Trial min 1-4	0.107143
median Feces Trial min 1-4	0
std Feces Trial min 1-4	0.212908
Sample Size Feces Trial min 1-4	14
pVal (ranksum) Urine Habituation min 1-4 vs Urine Habituation min 11-14	0.733333
ranksum_statistic Urine Habituation min 1-4 vs Urine Habituation min 11-14	72.5
pVal (ranksum) Urine Habituation min 1-4 vs Urine Trial min 1-4	0.0144522	*
ranksum_statistic Urine Habituation min 1-4 vs Urine Trial min 1-4	45.5
pVal (ranksum) Urine Habituation min 11-14 vs Urine Trial min 1-4	0.003885	**
ranksum_statistic Urine Habituation min 11-14 vs Urine Trial min 1-4	41.5
pVal (ranksum) Feces Habituation min 1-4 vs Feces Habituation min 11-14	0.0130052	*
z_statistic Feces Habituation min 1-4 vs Feces Habituation min 11-14	2.48363
ranksum_statistic Feces Habituation min 1-4 vs Feces Habituation min 11-14	256
pVal (ranksum) Feces Habituation min 1-4 vs Feces Trial min 1-4	0.0018712	**
z_statistic Feces Habituation min 1-4 vs Feces Trial min 1-4	3.10995
ranksum_statistic Feces Habituation min 1-4 vs Feces Trial min 1-4	267.5
pVal (ranksum) Feces Habituation min 11-14 vs Feces Trial min 1-4	0.235752
z_statistic Feces Habituation min 11-14 vs Feces Trial min 1-4	1.18567
ranksum_statistic Feces Habituation min 11-14 vs Feces Trial min 1-4	226
