## Supplementary material for "DeePosit: an AI-based tool for detecting mouse urine and fecal depositions from thermal video clips of behavioral experiments": Full Statistics Data for Figures: Fig5Sup1_Hab_vs_trial_rate_C57_5min.xls

### Sheet: SP_WtMales
Field	Value	Statistical_Significance_Symbol
mean Urine Habituation min 1-5	0.166667
median Urine Habituation min 1-5	0.2
std Urine Habituation min 1-5	0.0816497
Sample Size Urine Habituation min 1-5	6
mean Urine Habituation min 11-15	0
median Urine Habituation min 11-15	0
std Urine Habituation min 11-15	0
Sample Size Urine Habituation min 11-15	6
mean Urine Trial min 1-5	0.1
median Urine Trial min 1-5	0.1
std Urine Trial min 1-5	0.109545
Sample Size Urine Trial min 1-5	6
mean Feces Habituation min 1-5	0.285714
median Feces Habituation min 1-5	0.2
std Feces Habituation min 1-5	0.323669
Sample Size Feces Habituation min 1-5	7
mean Feces Habituation min 11-15	0.0571429
median Feces Habituation min 11-15	0
std Feces Habituation min 11-15	0.09759
Sample Size Feces Habituation min 11-15	7
mean Feces Trial min 1-5	0.342857
median Feces Trial min 1-5	0.2
std Feces Trial min 1-5	0.377964
Sample Size Feces Trial min 1-5	7
pVal (ranksum) Urine Habituation min 1-5 vs Urine Habituation min 11-15	0.0151515	*
ranksum_statistic Urine Habituation min 1-5 vs Urine Habituation min 11-15	54
pVal (ranksum) Urine Habituation min 1-5 vs Urine Trial min 1-5	0.545455
ranksum_statistic Urine Habituation min 1-5 vs Urine Trial min 1-5	45
pVal (ranksum) Urine Habituation min 11-15 vs Urine Trial min 1-5	0.181818
ranksum_statistic Urine Habituation min 11-15 vs Urine Trial min 1-5	30
pVal (ranksum) Feces Habituation min 1-5 vs Feces Habituation min 11-15	0.200466
ranksum_statistic Feces Habituation min 1-5 vs Feces Habituation min 11-15	62.5
pVal (ranksum) Feces Habituation min 1-5 vs Feces Trial min 1-5	0.886364
ranksum_statistic Feces Habituation min 1-5 vs Feces Trial min 1-5	50.5
pVal (ranksum) Feces Habituation min 11-15 vs Feces Trial min 1-5	0.200466
ranksum_statistic Feces Habituation min 11-15 vs Feces Trial min 1-5	42.5

### Sheet: SxP_WtMales
Field	Value	Statistical_Significance_Symbol
mean Urine Habituation min 1-5	0.366667
median Urine Habituation min 1-5	0.2
std Urine Habituation min 1-5	0.265832
Sample Size Urine Habituation min 1-5	6
mean Urine Habituation min 11-15	0
median Urine Habituation min 11-15	0
std Urine Habituation min 11-15	0
Sample Size Urine Habituation min 11-15	6
mean Urine Trial min 1-5	0.0333333
median Urine Trial min 1-5	0
std Urine Trial min 1-5	0.0816497
Sample Size Urine Trial min 1-5	6
mean Feces Habituation min 1-5	0.666667
median Feces Habituation min 1-5	0.6
std Feces Habituation min 1-5	0.43589
Sample Size Feces Habituation min 1-5	9
mean Feces Habituation min 11-15	0.0666667
median Feces Habituation min 11-15	0
std Feces Habituation min 11-15	0.1
Sample Size Feces Habituation min 11-15	9
mean Feces Trial min 1-5	0.0888889
median Feces Trial min 1-5	0
std Feces Trial min 1-5	0.105409
Sample Size Feces Trial min 1-5	9
pVal (ranksum) Urine Habituation min 1-5 vs Urine Habituation min 11-15	0.0021645	**
ranksum_statistic Urine Habituation min 1-5 vs Urine Habituation min 11-15	57
pVal (ranksum) Urine Habituation min 1-5 vs Urine Trial min 1-5	0.0108225	*
ranksum_statistic Urine Habituation min 1-5 vs Urine Trial min 1-5	55
pVal (ranksum) Urine Habituation min 11-15 vs Urine Trial min 1-5	1
ranksum_statistic Urine Habituation min 11-15 vs Urine Trial min 1-5	36
pVal (ranksum) Feces Habituation min 1-5 vs Feces Habituation min 11-15	0.000822707	***
ranksum_statistic Feces Habituation min 1-5 vs Feces Habituation min 11-15	121.5
pVal (ranksum) Feces Habituation min 1-5 vs Feces Trial min 1-5	0.00143974	**
ranksum_statistic Feces Habituation min 1-5 vs Feces Trial min 1-5	120
pVal (ranksum) Feces Habituation min 11-15 vs Feces Trial min 1-5	1
ranksum_statistic Feces Habituation min 11-15 vs Feces Trial min 1-5	81
