## Supplementary material for "DeePosit: an AI-based tool for detecting mouse urine and fecal depositions from thermal video clips of behavioral experiments": Full Statistics Data for Figures: Fig5Sup1_Hab_vs_trial_rate_CD1_5min.xls

### Sheet: SP_WtMales
Field	Value	Statistical_Significance_Symbol
mean Urine Habituation min 1-5	0.123077
median Urine Habituation min 1-5	0
std Urine Habituation min 1-5	0.332049
Sample Size Urine Habituation min 1-5	13
mean Urine Habituation min 11-15	0.246154
median Urine Habituation min 11-15	0
std Urine Habituation min 11-15	0.440862
Sample Size Urine Habituation min 11-15	13
mean Urine Trial min 1-5	0.584615
median Urine Trial min 1-5	0.4
std Urine Trial min 1-5	0.53205
Sample Size Urine Trial min 1-5	13
mean Feces Habituation min 1-5	0.826087
median Feces Habituation min 1-5	0.8
std Feces Habituation min 1-5	0.624658
Sample Size Feces Habituation min 1-5	23
mean Feces Habituation min 11-15	0.226087
median Feces Habituation min 11-15	0.2
std Feces Habituation min 11-15	0.243492
Sample Size Feces Habituation min 11-15	23
mean Feces Trial min 1-5	0.0782609
median Feces Trial min 1-5	0
std Feces Trial min 1-5	0.116605
Sample Size Feces Trial min 1-5	23
pVal (ranksum) Urine Habituation min 1-5 vs Urine Habituation min 11-15	0.203198
z_statistic Urine Habituation min 1-5 vs Urine Habituation min 11-15	-1.27249
ranksum_statistic Urine Habituation min 1-5 vs Urine Habituation min 11-15	154
pVal (ranksum) Urine Habituation min 1-5 vs Urine Trial min 1-5	0.00598994	**
z_statistic Urine Habituation min 1-5 vs Urine Trial min 1-5	-2.74833
ranksum_statistic Urine Habituation min 1-5 vs Urine Trial min 1-5	125
pVal (ranksum) Urine Habituation min 11-15 vs Urine Trial min 1-5	0.063091	#
z_statistic Urine Habituation min 11-15 vs Urine Trial min 1-5	-1.85855
ranksum_statistic Urine Habituation min 11-15 vs Urine Trial min 1-5	140
pVal (ranksum) Feces Habituation min 1-5 vs Feces Habituation min 11-15	0.000868941	***
z_statistic Feces Habituation min 1-5 vs Feces Habituation min 11-15	3.32985
ranksum_statistic Feces Habituation min 1-5 vs Feces Habituation min 11-15	690
pVal (ranksum) Feces Habituation min 1-5 vs Feces Trial min 1-5	1.16457e-05	***
z_statistic Feces Habituation min 1-5 vs Feces Trial min 1-5	4.38412
ranksum_statistic Feces Habituation min 1-5 vs Feces Trial min 1-5	732.5
pVal (ranksum) Feces Habituation min 11-15 vs Feces Trial min 1-5	0.0272805	*
z_statistic Feces Habituation min 11-15 vs Feces Trial min 1-5	2.20748
ranksum_statistic Feces Habituation min 11-15 vs Feces Trial min 1-5	632.5

### Sheet: SP_WtFemales
Field	Value	Statistical_Significance_Symbol
mean Urine Habituation min 1-5	0.0333333
median Urine Habituation min 1-5	0
std Urine Habituation min 1-5	0.0816497
Sample Size Urine Habituation min 1-5	6
mean Urine Habituation min 11-15	0.0666667
median Urine Habituation min 11-15	0
std Urine Habituation min 11-15	0.10328
Sample Size Urine Habituation min 11-15	6
mean Urine Trial min 1-5	0.7
median Urine Trial min 1-5	0.8
std Urine Trial min 1-5	0.616441
Sample Size Urine Trial min 1-5	6
mean Feces Habituation min 1-5	0.616667
median Feces Habituation min 1-5	0.5
std Feces Habituation min 1-5	0.7209
Sample Size Feces Habituation min 1-5	12
mean Feces Habituation min 11-15	0.233333
median Feces Habituation min 11-15	0.2
std Feces Habituation min 11-15	0.33934
Sample Size Feces Habituation min 11-15	12
mean Feces Trial min 1-5	0.116667
median Feces Trial min 1-5	0
std Feces Trial min 1-5	0.158592
Sample Size Feces Trial min 1-5	12
pVal (ranksum) Urine Habituation min 1-5 vs Urine Habituation min 11-15	1
ranksum_statistic Urine Habituation min 1-5 vs Urine Habituation min 11-15	36
pVal (ranksum) Urine Habituation min 1-5 vs Urine Trial min 1-5	0.0606061	#
ranksum_statistic Urine Habituation min 1-5 vs Urine Trial min 1-5	28
pVal (ranksum) Urine Habituation min 11-15 vs Urine Trial min 1-5	0.0995671	#
ranksum_statistic Urine Habituation min 11-15 vs Urine Trial min 1-5	29
pVal (ranksum) Feces Habituation min 1-5 vs Feces Habituation min 11-15	0.122503
z_statistic Feces Habituation min 1-5 vs Feces Habituation min 11-15	1.54435
ranksum_statistic Feces Habituation min 1-5 vs Feces Habituation min 11-15	176.5
pVal (ranksum) Feces Habituation min 1-5 vs Feces Trial min 1-5	0.0218935	*
z_statistic Feces Habituation min 1-5 vs Feces Trial min 1-5	2.29221
ranksum_statistic Feces Habituation min 1-5 vs Feces Trial min 1-5	188.5
pVal (ranksum) Feces Habituation min 11-15 vs Feces Trial min 1-5	0.414756
z_statistic Feces Habituation min 11-15 vs Feces Trial min 1-5	0.815553
ranksum_statistic Feces Habituation min 11-15 vs Feces Trial min 1-5	163.5

### Sheet: SxP_WtMales
Field	Value	Statistical_Significance_Symbol
mean Urine Habituation min 1-5	0.711111
median Urine Habituation min 1-5	0.2
std Urine Habituation min 1-5	1.15203
Sample Size Urine Habituation min 1-5	27
mean Urine Habituation min 11-15	0.185185
median Urine Habituation min 11-15	0
std Urine Habituation min 11-15	0.287835
Sample Size Urine Habituation min 11-15	27
mean Urine Trial min 1-5	0.977778
median Urine Trial min 1-5	0.8
std Urine Trial min 1-5	1.08036
Sample Size Urine Trial min 1-5	27
mean Feces Habituation min 1-5	1.18571
median Feces Habituation min 1-5	1.1
std Feces Habituation min 1-5	0.620462
Sample Size Feces Habituation min 1-5	28
mean Feces Habituation min 11-15	0.307143
median Feces Habituation min 11-15	0.2
std Feces Habituation min 11-15	0.258096
Sample Size Feces Habituation min 11-15	28
mean Feces Trial min 1-5	0.142857
median Feces Trial min 1-5	0
std Feces Trial min 1-5	0.248594
Sample Size Feces Trial min 1-5	28
pVal (ranksum) Urine Habituation min 1-5 vs Urine Habituation min 11-15	0.0978336	#
z_statistic Urine Habituation min 1-5 vs Urine Habituation min 11-15	1.65545
ranksum_statistic Urine Habituation min 1-5 vs Urine Habituation min 11-15	830
pVal (ranksum) Urine Habituation min 1-5 vs Urine Trial min 1-5	0.048847	*
z_statistic Urine Habituation min 1-5 vs Urine Trial min 1-5	-1.96993
ranksum_statistic Urine Habituation min 1-5 vs Urine Trial min 1-5	630
pVal (ranksum) Urine Habituation min 11-15 vs Urine Trial min 1-5	4.15335e-05	***
z_statistic Urine Habituation min 11-15 vs Urine Trial min 1-5	-4.09878
ranksum_statistic Urine Habituation min 11-15 vs Urine Trial min 1-5	512
pVal (ranksum) Feces Habituation min 1-5 vs Feces Habituation min 11-15	9.89595e-08	***
z_statistic Feces Habituation min 1-5 vs Feces Habituation min 11-15	5.32862
ranksum_statistic Feces Habituation min 1-5 vs Feces Habituation min 11-15	1120
pVal (ranksum) Feces Habituation min 1-5 vs Feces Trial min 1-5	5.85465e-09	***
z_statistic Feces Habituation min 1-5 vs Feces Trial min 1-5	5.82086
ranksum_statistic Feces Habituation min 1-5 vs Feces Trial min 1-5	1147.5
pVal (ranksum) Feces Habituation min 11-15 vs Feces Trial min 1-5	0.00124541	**
z_statistic Feces Habituation min 11-15 vs Feces Trial min 1-5	3.22827
ranksum_statistic Feces Habituation min 11-15 vs Feces Trial min 1-5	985

### Sheet: SxP_WtFemales
Field	Value	Statistical_Significance_Symbol
mean Urine Habituation min 1-5	0
median Urine Habituation min 1-5	0
std Urine Habituation min 1-5	0
Sample Size Urine Habituation min 1-5	10
mean Urine Habituation min 11-15	0.18
median Urine Habituation min 11-15	0
std Urine Habituation min 11-15	0.436654
Sample Size Urine Habituation min 11-15	10
mean Urine Trial min 1-5	0.56
median Urine Trial min 1-5	0.5
std Urine Trial min 1-5	0.309839
Sample Size Urine Trial min 1-5	10
mean Feces Habituation min 1-5	0.986667
median Feces Habituation min 1-5	1.2
std Feces Habituation min 1-5	0.552742
Sample Size Feces Habituation min 1-5	15
mean Feces Habituation min 11-15	0.226667
median Feces Habituation min 11-15	0.2
std Feces Habituation min 11-15	0.21202
Sample Size Feces Habituation min 11-15	15
mean Feces Trial min 1-5	0.0933333
median Feces Trial min 1-5	0
std Feces Trial min 1-5	0.127988
Sample Size Feces Trial min 1-5	15
pVal (ranksum) Urine Habituation min 1-5 vs Urine Habituation min 11-15	0.0775833	#
z_statistic Urine Habituation min 1-5 vs Urine Habituation min 11-15	-1.76488
ranksum_statistic Urine Habituation min 1-5 vs Urine Habituation min 11-15	90
pVal (ranksum) Urine Habituation min 1-5 vs Urine Trial min 1-5	6.06871e-05	***
z_statistic Urine Habituation min 1-5 vs Urine Trial min 1-5	-4.01012
ranksum_statistic Urine Habituation min 1-5 vs Urine Trial min 1-5	55
pVal (ranksum) Urine Habituation min 11-15 vs Urine Trial min 1-5	0.00356001	**
z_statistic Urine Habituation min 11-15 vs Urine Trial min 1-5	-2.91473
ranksum_statistic Urine Habituation min 11-15 vs Urine Trial min 1-5	67
pVal (ranksum) Feces Habituation min 1-5 vs Feces Habituation min 11-15	0.000143867	***
z_statistic Feces Habituation min 1-5 vs Feces Habituation min 11-15	3.80142
ranksum_statistic Feces Habituation min 1-5 vs Feces Habituation min 11-15	323.5
pVal (ranksum) Feces Habituation min 1-5 vs Feces Trial min 1-5	1.98577e-05	***
z_statistic Feces Habituation min 1-5 vs Feces Trial min 1-5	4.26648
ranksum_statistic Feces Habituation min 1-5 vs Feces Trial min 1-5	333.5
pVal (ranksum) Feces Habituation min 11-15 vs Feces Trial min 1-5	0.0481721	*
z_statistic Feces Habituation min 11-15 vs Feces Trial min 1-5	1.97585
ranksum_statistic Feces Habituation min 11-15 vs Feces Trial min 1-5	277

### Sheet: ESP_WtMales
Field	Value	Statistical_Significance_Symbol
mean Urine Habituation min 1-5	0.936842
median Urine Habituation min 1-5	1
std Urine Habituation min 1-5	0.914215
Sample Size Urine Habituation min 1-5	19
mean Urine Habituation min 11-15	0.221053
median Urine Habituation min 11-15	0.2
std Urine Habituation min 11-15	0.289787
Sample Size Urine Habituation min 11-15	19
mean Urine Trial min 1-5	1.25263
median Urine Trial min 1-5	1
std Urine Trial min 1-5	1.32471
Sample Size Urine Trial min 1-5	19
mean Feces Habituation min 1-5	1.13333
median Feces Habituation min 1-5	1.2
std Feces Habituation min 1-5	0.587651
Sample Size Feces Habituation min 1-5	21
mean Feces Habituation min 11-15	0.304762
median Feces Habituation min 11-15	0.2
std Feces Habituation min 11-15	0.241819
Sample Size Feces Habituation min 11-15	21
mean Feces Trial min 1-5	0.133333
median Feces Trial min 1-5	0
std Feces Trial min 1-5	0.263312
Sample Size Feces Trial min 1-5	21
pVal (ranksum) Urine Habituation min 1-5 vs Urine Habituation min 11-15	0.00927854	**
z_statistic Urine Habituation min 1-5 vs Urine Habituation min 11-15	2.60162
ranksum_statistic Urine Habituation min 1-5 vs Urine Habituation min 11-15	457.5
pVal (ranksum) Urine Habituation min 1-5 vs Urine Trial min 1-5	0.617336
z_statistic Urine Habituation min 1-5 vs Urine Trial min 1-5	-0.499629
ranksum_statistic Urine Habituation min 1-5 vs Urine Trial min 1-5	353
pVal (ranksum) Urine Habituation min 11-15 vs Urine Trial min 1-5	0.000506671	***
z_statistic Urine Habituation min 11-15 vs Urine Trial min 1-5	-3.4772
ranksum_statistic Urine Habituation min 11-15 vs Urine Trial min 1-5	253
pVal (ranksum) Feces Habituation min 1-5 vs Feces Habituation min 11-15	1.97506e-05	***
z_statistic Feces Habituation min 1-5 vs Feces Habituation min 11-15	4.26769
ranksum_statistic Feces Habituation min 1-5 vs Feces Habituation min 11-15	620
pVal (ranksum) Feces Habituation min 1-5 vs Feces Trial min 1-5	7.83416e-07	***
z_statistic Feces Habituation min 1-5 vs Feces Trial min 1-5	4.93945
ranksum_statistic Feces Habituation min 1-5 vs Feces Trial min 1-5	642.5
pVal (ranksum) Feces Habituation min 11-15 vs Feces Trial min 1-5	0.00469004	**
z_statistic Feces Habituation min 11-15 vs Feces Trial min 1-5	2.82759
ranksum_statistic Feces Habituation min 11-15 vs Feces Trial min 1-5	558

### Sheet: ESP_WtFemales
Field	Value	Statistical_Significance_Symbol
mean Urine Habituation min 1-5	0.155556
median Urine Habituation min 1-5	0
std Urine Habituation min 1-5	0.397213
Sample Size Urine Habituation min 1-5	9
mean Urine Habituation min 11-15	0.0666667
median Urine Habituation min 11-15	0
std Urine Habituation min 11-15	0.141421
Sample Size Urine Habituation min 11-15	9
mean Urine Trial min 1-5	1.04444
median Urine Trial min 1-5	0.6
std Urine Trial min 1-5	1.06197
Sample Size Urine Trial min 1-5	9
mean Feces Habituation min 1-5	0.866667
median Feces Habituation min 1-5	0.8
std Feces Habituation min 1-5	0.844027
Sample Size Feces Habituation min 1-5	15
mean Feces Habituation min 11-15	0.226667
median Feces Habituation min 11-15	0.2
std Feces Habituation min 11-15	0.260403
Sample Size Feces Habituation min 11-15	15
mean Feces Trial min 1-5	0.133333
median Feces Trial min 1-5	0
std Feces Trial min 1-5	0.246885
Sample Size Feces Trial min 1-5	15
pVal (ranksum) Urine Habituation min 1-5 vs Urine Habituation min 11-15	1
ranksum_statistic Urine Habituation min 1-5 vs Urine Habituation min 11-15	86
pVal (ranksum) Urine Habituation min 1-5 vs Urine Trial min 1-5	0.0167009	*
ranksum_statistic Urine Habituation min 1-5 vs Urine Trial min 1-5	60
pVal (ranksum) Urine Habituation min 11-15 vs Urine Trial min 1-5	0.0122583	*
ranksum_statistic Urine Habituation min 11-15 vs Urine Trial min 1-5	59
pVal (ranksum) Feces Habituation min 1-5 vs Feces Habituation min 11-15	0.0256917	*
z_statistic Feces Habituation min 1-5 vs Feces Habituation min 11-15	2.23084
ranksum_statistic Feces Habituation min 1-5 vs Feces Habituation min 11-15	285.5
pVal (ranksum) Feces Habituation min 1-5 vs Feces Trial min 1-5	0.00269676	**
z_statistic Feces Habituation min 1-5 vs Feces Trial min 1-5	3.00034
ranksum_statistic Feces Habituation min 1-5 vs Feces Trial min 1-5	302
pVal (ranksum) Feces Habituation min 11-15 vs Feces Trial min 1-5	0.186443
z_statistic Feces Habituation min 11-15 vs Feces Trial min 1-5	1.32117
ranksum_statistic Feces Habituation min 11-15 vs Feces Trial min 1-5	262
