## Supplementary material for "DeePosit: an AI-based tool for detecting mouse urine and fecal depositions from thermal video clips of behavioral experiments": Full Statistics Data for Figures: Fig5Sup2_Hab_vs_trial_area_CD1_4min.xls

### Sheet: SP_WtMales
Field	Value	Statistical_Significance_Symbol
mean Urine Habituation min 1-4	0.101716
median Urine Habituation min 1-4	0
std Urine Habituation min 1-4	0.239424
Sample Size Urine Habituation min 1-4	13
mean Urine Habituation min 11-14	0.353973
median Urine Habituation min 11-14	0
std Urine Habituation min 11-14	0.523536
Sample Size Urine Habituation min 11-14	13
mean Urine Trial min 1-4	0.652206
median Urine Trial min 1-4	0.327934
std Urine Trial min 1-4	0.698831
Sample Size Urine Trial min 1-4	13
mean Feces Habituation min 1-4	0.35438
median Feces Habituation min 1-4	0.312066
std Feces Habituation min 1-4	0.240594
Sample Size Feces Habituation min 1-4	21
mean Feces Habituation min 11-14	0.189406
median Feces Habituation min 11-14	0.116364
std Feces Habituation min 11-14	0.363963
Sample Size Feces Habituation min 11-14	21
mean Feces Trial min 1-4	0.0357654
median Feces Trial min 1-4	0
std Feces Trial min 1-4	0.0654438
Sample Size Feces Trial min 1-4	21
pVal (ranksum) Urine Habituation min 1-4 vs Urine Habituation min 11-14	0.183961
z_statistic Urine Habituation min 1-4 vs Urine Habituation min 11-14	-1.32866
ranksum_statistic Urine Habituation min 1-4 vs Urine Habituation min 11-14	153
pVal (ranksum) Urine Habituation min 1-4 vs Urine Trial min 1-4	0.00613885	**
z_statistic Urine Habituation min 1-4 vs Urine Trial min 1-4	-2.74027
ranksum_statistic Urine Habituation min 1-4 vs Urine Trial min 1-4	125
pVal (ranksum) Urine Habituation min 11-14 vs Urine Trial min 1-4	0.161811
z_statistic Urine Habituation min 11-14 vs Urine Trial min 1-4	-1.39901
ranksum_statistic Urine Habituation min 11-14 vs Urine Trial min 1-4	148.5
pVal (ranksum) Feces Habituation min 1-4 vs Feces Habituation min 11-14	0.00418814	**
z_statistic Feces Habituation min 1-4 vs Feces Habituation min 11-14	2.86363
ranksum_statistic Feces Habituation min 1-4 vs Feces Habituation min 11-14	564.5
pVal (ranksum) Feces Habituation min 1-4 vs Feces Trial min 1-4	7.41717e-06	***
z_statistic Feces Habituation min 1-4 vs Feces Trial min 1-4	4.48135
ranksum_statistic Feces Habituation min 1-4 vs Feces Trial min 1-4	623
pVal (ranksum) Feces Habituation min 11-14 vs Feces Trial min 1-4	0.0221979	*
z_statistic Feces Habituation min 11-14 vs Feces Trial min 1-4	2.28696
ranksum_statistic Feces Habituation min 11-14 vs Feces Trial min 1-4	534

### Sheet: SP_WtFemales
Field	Value	Statistical_Significance_Symbol
mean Urine Habituation min 1-4	0.0105785
median Urine Habituation min 1-4	0
std Urine Habituation min 1-4	0.0236543
Sample Size Urine Habituation min 1-4	5
mean Urine Habituation min 11-14	0.00952066
median Urine Habituation min 11-14	0
std Urine Habituation min 11-14	0.0212888
Sample Size Urine Habituation min 11-14	5
mean Urine Trial min 1-4	0.318413
median Urine Trial min 1-4	0.105785
std Urine Trial min 1-4	0.354151
Sample Size Urine Trial min 1-4	5
mean Feces Habituation min 1-4	0.322057
median Feces Habituation min 1-4	0.0846281
std Feces Habituation min 1-4	0.37752
Sample Size Feces Habituation min 1-4	9
mean Feces Habituation min 11-14	0.0993205
median Feces Habituation min 11-14	0
std Feces Habituation min 11-14	0.128442
Sample Size Feces Habituation min 11-14	9
mean Feces Trial min 1-4	0.0352617
median Feces Trial min 1-4	0
std Feces Trial min 1-4	0.051213
Sample Size Feces Trial min 1-4	9
pVal (ranksum) Urine Habituation min 1-4 vs Urine Habituation min 11-14	1
ranksum_statistic Urine Habituation min 1-4 vs Urine Habituation min 11-14	28
pVal (ranksum) Urine Habituation min 1-4 vs Urine Trial min 1-4	0.047619	*
ranksum_statistic Urine Habituation min 1-4 vs Urine Trial min 1-4	18
pVal (ranksum) Urine Habituation min 11-14 vs Urine Trial min 1-4	0.047619	*
ranksum_statistic Urine Habituation min 11-14 vs Urine Trial min 1-4	18
pVal (ranksum) Feces Habituation min 1-4 vs Feces Habituation min 11-14	0.353846
ranksum_statistic Feces Habituation min 1-4 vs Feces Habituation min 11-14	96
pVal (ranksum) Feces Habituation min 1-4 vs Feces Trial min 1-4	0.264007
ranksum_statistic Feces Habituation min 1-4 vs Feces Trial min 1-4	98
pVal (ranksum) Feces Habituation min 11-14 vs Feces Trial min 1-4	0.457507
ranksum_statistic Feces Habituation min 11-14 vs Feces Trial min 1-4	93.5

### Sheet: SxP_WtMales
Field	Value	Statistical_Significance_Symbol
mean Urine Habituation min 1-4	1.1319
median Urine Habituation min 1-4	0.0528926
std Urine Habituation min 1-4	1.83952
Sample Size Urine Habituation min 1-4	27
mean Urine Habituation min 11-14	0.169452
median Urine Habituation min 11-14	0
std Urine Habituation min 11-14	0.34369
Sample Size Urine Habituation min 11-14	27
mean Urine Trial min 1-4	0.937766
median Urine Trial min 1-4	0.745785
std Urine Trial min 1-4	0.957316
Sample Size Urine Trial min 1-4	27
mean Feces Habituation min 1-4	0.520425
median Feces Habituation min 1-4	0.502479
std Feces Habituation min 1-4	0.247387
Sample Size Feces Habituation min 1-4	28
mean Feces Habituation min 11-14	0.114475
median Feces Habituation min 11-14	0.113719
std Feces Habituation min 11-14	0.113772
Sample Size Feces Habituation min 11-14	28
mean Feces Trial min 1-4	0.0719717
median Feces Trial min 1-4	0
std Feces Trial min 1-4	0.128631
Sample Size Feces Trial min 1-4	28
pVal (ranksum) Urine Habituation min 1-4 vs Urine Habituation min 11-14	0.0561338	#
z_statistic Urine Habituation min 1-4 vs Urine Habituation min 11-14	1.91
ranksum_statistic Urine Habituation min 1-4 vs Urine Habituation min 11-14	843.5
pVal (ranksum) Urine Habituation min 1-4 vs Urine Trial min 1-4	0.395229
z_statistic Urine Habituation min 1-4 vs Urine Trial min 1-4	-0.850172
ranksum_statistic Urine Habituation min 1-4 vs Urine Trial min 1-4	693.5
pVal (ranksum) Urine Habituation min 11-14 vs Urine Trial min 1-4	7.04171e-06	***
z_statistic Urine Habituation min 11-14 vs Urine Trial min 1-4	-4.49242
ranksum_statistic Urine Habituation min 11-14 vs Urine Trial min 1-4	489
pVal (ranksum) Feces Habituation min 1-4 vs Feces Habituation min 11-14	4.03604e-08	***
z_statistic Feces Habituation min 1-4 vs Feces Habituation min 11-14	5.48927
ranksum_statistic Feces Habituation min 1-4 vs Feces Habituation min 11-14	1132.5
pVal (ranksum) Feces Habituation min 1-4 vs Feces Trial min 1-4	1.32428e-08	***
z_statistic Feces Habituation min 1-4 vs Feces Trial min 1-4	5.6829
ranksum_statistic Feces Habituation min 1-4 vs Feces Trial min 1-4	1139.5
pVal (ranksum) Feces Habituation min 11-14 vs Feces Trial min 1-4	0.0509221	#
z_statistic Feces Habituation min 11-14 vs Feces Trial min 1-4	1.95214
ranksum_statistic Feces Habituation min 11-14 vs Feces Trial min 1-4	911.5

### Sheet: SxP_WtFemales
Field	Value	Statistical_Significance_Symbol
mean Urine Habituation min 1-4	0
median Urine Habituation min 1-4	0
std Urine Habituation min 1-4	0
Sample Size Urine Habituation min 1-4	9
mean Urine Habituation min 11-14	0.113425
median Urine Habituation min 11-14	0
std Urine Habituation min 11-14	0.206689
Sample Size Urine Habituation min 11-14	9
mean Urine Trial min 1-4	0.612378
median Urine Trial min 1-4	0.581818
std Urine Trial min 1-4	0.318442
Sample Size Urine Trial min 1-4	9
mean Feces Habituation min 1-4	0.355514
median Feces Habituation min 1-4	0.359669
std Feces Habituation min 1-4	0.239456
Sample Size Feces Habituation min 1-4	14
mean Feces Habituation min 11-14	0.0895396
median Feces Habituation min 11-14	0.0846281
std Feces Habituation min 11-14	0.0735967
Sample Size Feces Habituation min 11-14	14
mean Feces Trial min 1-4	0.0185124
median Feces Trial min 1-4	0
std Feces Trial min 1-4	0.041841
Sample Size Feces Trial min 1-4	14
pVal (ranksum) Urine Habituation min 1-4 vs Urine Habituation min 11-14	0.205882
ranksum_statistic Urine Habituation min 1-4 vs Urine Habituation min 11-14	72
pVal (ranksum) Urine Habituation min 1-4 vs Urine Trial min 1-4	4.11353e-05	***
ranksum_statistic Urine Habituation min 1-4 vs Urine Trial min 1-4	45
pVal (ranksum) Urine Habituation min 11-14 vs Urine Trial min 1-4	0.000946113	***
ranksum_statistic Urine Habituation min 11-14 vs Urine Trial min 1-4	51
pVal (ranksum) Feces Habituation min 1-4 vs Feces Habituation min 11-14	0.00295695	**
z_statistic Feces Habituation min 1-4 vs Feces Habituation min 11-14	2.97218
ranksum_statistic Feces Habituation min 1-4 vs Feces Habituation min 11-14	268
pVal (ranksum) Feces Habituation min 1-4 vs Feces Trial min 1-4	4.74188e-05	***
z_statistic Feces Habituation min 1-4 vs Feces Trial min 1-4	4.068
ranksum_statistic Feces Habituation min 1-4 vs Feces Trial min 1-4	288.5
pVal (ranksum) Feces Habituation min 11-14 vs Feces Trial min 1-4	0.00699139	**
z_statistic Feces Habituation min 11-14 vs Feces Trial min 1-4	2.69725
ranksum_statistic Feces Habituation min 11-14 vs Feces Trial min 1-4	257.5

### Sheet: ESP_WtMales
Field	Value	Statistical_Significance_Symbol
mean Urine Habituation min 1-4	1.25077
median Urine Habituation min 1-4	1.12661
std Urine Habituation min 1-4	1.17704
Sample Size Urine Habituation min 1-4	19
mean Urine Habituation min 11-14	0.311231
median Urine Habituation min 11-14	0.100496
std Urine Habituation min 11-14	0.433465
Sample Size Urine Habituation min 11-14	19
mean Urine Trial min 1-4	1.2967
median Urine Trial min 1-4	0.70876
std Urine Trial min 1-4	1.33735
Sample Size Urine Trial min 1-4	19
mean Feces Habituation min 1-4	0.613806
median Feces Habituation min 1-4	0.602975
std Feces Habituation min 1-4	0.407731
Sample Size Feces Habituation min 1-4	21
mean Feces Habituation min 11-14	0.21686
median Feces Habituation min 11-14	0.111074
std Feces Habituation min 11-14	0.262791
Sample Size Feces Habituation min 11-14	21
mean Feces Trial min 1-4	0.0619599
median Feces Trial min 1-4	0
std Feces Trial min 1-4	0.128879
Sample Size Feces Trial min 1-4	21
pVal (ranksum) Urine Habituation min 1-4 vs Urine Habituation min 11-14	0.00671903	**
z_statistic Urine Habituation min 1-4 vs Urine Habituation min 11-14	2.71046
ranksum_statistic Urine Habituation min 1-4 vs Urine Habituation min 11-14	461.5
pVal (ranksum) Urine Habituation min 1-4 vs Urine Trial min 1-4	0.929993
z_statistic Urine Habituation min 1-4 vs Urine Trial min 1-4	-0.0878538
ranksum_statistic Urine Habituation min 1-4 vs Urine Trial min 1-4	367
pVal (ranksum) Urine Habituation min 11-14 vs Urine Trial min 1-4	0.00233517	**
z_statistic Urine Habituation min 11-14 vs Urine Trial min 1-4	-3.04392
ranksum_statistic Urine Habituation min 11-14 vs Urine Trial min 1-4	267
pVal (ranksum) Feces Habituation min 1-4 vs Feces Habituation min 11-14	0.00137753	**
z_statistic Feces Habituation min 1-4 vs Feces Habituation min 11-14	3.19932
ranksum_statistic Feces Habituation min 1-4 vs Feces Habituation min 11-14	579
pVal (ranksum) Feces Habituation min 1-4 vs Feces Trial min 1-4	2.02539e-06	***
z_statistic Feces Habituation min 1-4 vs Feces Trial min 1-4	4.75087
ranksum_statistic Feces Habituation min 1-4 vs Feces Trial min 1-4	634.5
pVal (ranksum) Feces Habituation min 11-14 vs Feces Trial min 1-4	0.0023908	**
z_statistic Feces Habituation min 11-14 vs Feces Trial min 1-4	3.03683
ranksum_statistic Feces Habituation min 11-14 vs Feces Trial min 1-4	567

### Sheet: ESP_WtFemales
Field	Value	Statistical_Significance_Symbol
mean Urine Habituation min 1-4	0.0892562
median Urine Habituation min 1-4	0
std Urine Habituation min 1-4	0.233814
Sample Size Urine Habituation min 1-4	8
mean Urine Habituation min 11-14	0.0198347
median Urine Habituation min 11-14	0
std Urine Habituation min 11-14	0.056101
Sample Size Urine Habituation min 11-14	8
mean Urine Trial min 1-4	0.749091
median Urine Trial min 1-4	0.687603
std Urine Trial min 1-4	0.682065
Sample Size Urine Trial min 1-4	8
mean Feces Habituation min 1-4	0.35438
median Feces Habituation min 1-4	0.370248
std Feces Habituation min 1-4	0.311428
Sample Size Feces Habituation min 1-4	14
mean Feces Habituation min 11-14	0.0823613
median Feces Habituation min 11-14	0.0396694
std Feces Habituation min 11-14	0.0958085
Sample Size Feces Habituation min 11-14	14
mean Feces Trial min 1-4	0.0238017
median Feces Trial min 1-4	0
std Feces Trial min 1-4	0.0423013
Sample Size Feces Trial min 1-4	14
pVal (ranksum) Urine Habituation min 1-4 vs Urine Habituation min 11-14	0.733333
ranksum_statistic Urine Habituation min 1-4 vs Urine Habituation min 11-14	72
pVal (ranksum) Urine Habituation min 1-4 vs Urine Trial min 1-4	0.0111888	*
ranksum_statistic Urine Habituation min 1-4 vs Urine Trial min 1-4	45
pVal (ranksum) Urine Habituation min 11-14 vs Urine Trial min 1-4	0.0026418	**
ranksum_statistic Urine Habituation min 11-14 vs Urine Trial min 1-4	41.5
pVal (ranksum) Feces Habituation min 1-4 vs Feces Habituation min 11-14	0.0144803	*
z_statistic Feces Habituation min 1-4 vs Feces Habituation min 11-14	2.44512
ranksum_statistic Feces Habituation min 1-4 vs Feces Habituation min 11-14	255.5
pVal (ranksum) Feces Habituation min 1-4 vs Feces Trial min 1-4	0.00193828	**
z_statistic Feces Habituation min 1-4 vs Feces Trial min 1-4	3.09953
ranksum_statistic Feces Habituation min 1-4 vs Feces Trial min 1-4	267.5
pVal (ranksum) Feces Habituation min 11-14 vs Feces Trial min 1-4	0.111798
z_statistic Feces Habituation min 11-14 vs Feces Trial min 1-4	1.59016
ranksum_statistic Feces Habituation min 11-14 vs Feces Trial min 1-4	234
